# A Non-stop identity complex (NIC) supervises enterocyte identity and protects from pre-mature aging

**DOI:** 10.1101/2020.08.23.263095

**Authors:** Neta Erez, Lena Israitel, Eliya Bitman-Lotan, Wing Hing Wong, Gal Raz, Salwa Danial, Na’ama Flint Brodsly, Elena Belova, Oksana Maksimenko, Pavel Georgiev, Todd Druley, Ryan Mohan, Amir Orian

## Abstract

A hallmark of aging is the inability of differentiated cells to maintain their identity. In the aged *Drosophila* midgut differentiated enterocytes (ECs) lose their identity, and the integrity of the midgut tissue and its homeostasis are impaired. To discover regulators of EC identity relevant to aging we performed an RNAi screen targeting 453 ubiquitin-related genes in fully differentiated ECs. Seventeen genes were identified, including the de-ubiquitinase Non-stop (Not/dUSP22; CG4166). Acute loss of Non-stop in young ECs phenotypically resembled aged ECs. Lineage tracing experiments established that Non-stop-deficient young ECs as well as wild-type aged ECs are no longer differentiated. Aging or acute loss of Non-stop also resulted in progenitor cell hyperproliferation and mis-differentiation, loss of gut integrity, and reduced organismal survival. Proteomic analysis unveiled that Non-stop maintains identity as part of a Non-stop identity complex (NIC) that contains E(y)2, Sgf11, Cp190, (Mod) mdg4, and Nup98. Transcriptionally, Non-stop ensured chromatin accessibility at EC genes, maintained an EC-specific gene expression signature, and silenced non-EC-relevant transcriptional programs. Within the NIC, Non-stop was required for stabilizing of NIC subunits. Upon aging, the levels of Non-stop and NIC subunits declined, and the large-scale organization of the nucleus was distorted. Maintaining youthful levels of Non-stop in wildtype aged ECs safeguarded the protein level of NIC subunits, restored the large-scale organization of the differentiated nucleus, and suppressed aging phenotypes and tissue integrity. Thus, the isopeptidase Non-stop, and NIC, supervise EC identity and protects from premature aging.
