## Supplementary material for "A Non-stop identity complex (NIC) supervises enterocyte identity and protects from pre-mature aging": S1 - Screen Results

### Sheet: Secondary screens
Gene name	RNAi Line	Myo1Ats-Gal4>RNAi Line	Myo1Ats-Gal4>RNAi Line	Pros-Gal4>RNAi Line	Pros-Gal4>RNAi Line
		Delta expression in PPC	Number of prospero positive cells	Delta expression in PPC	Number of prospero positive cells
Mes-4	CG 4976 10837 GD	Yes	Normal	No	Normal	Line:	KK=KK VDRC
Mes-4	CG 4976 10836 GD	Yes	Increased	No	Normal		GD= GD VDRC
Chrac14	CG 13399 31781 GD	Yes	Increased	Yes	Normal		B= Bloomington
Chrac14	CG 13399 39773 GD	Yes	Normal	Yes	Normal	Delta in PPC:	Abnormal expression of Delta in PPC
Posterior sex combs	CG 3886 30587 GD	Yes	Normal	No	Normal
ken and barbie	CG 5575 48596 GD	Yes	Increased	No	Normal
chinmo (Chronologically inappropriate morphogenesis)	CG 31666 26777 B	Yes	Normal	No	Normal
Non-stop	CG 4166 45776 GD	Yes	Increased	No	Normal
Non-stop	CG 4166 45775 GD	Yes	Normal	No	Normal
simlar to OTU6	CG 7857 105469 KK	Yes	Normal	No	Normal
Ubiquitin-specific protease 7	CG 1490 110324 KK	Yes	Normal	Yes	Normal
Rpn11 (Regulatory particle non-ATPase 11)	CG 18174 19272 GD	Yes	Increased	No	Normal
Proteasome α6 subunit	CG 4904 53974 B	Yes	Normal	No	Normal
Cell division cycle 23 ortholog	CG 2508 107306 KK	Yes	Increased	No	Normal
APC-like	CG 1451 110290 KK	Yes	Normal	No	Normal
RNF5/RNF185 like	CG 32581 49728 GD	Yes	Normal	No	Normal
***	CG 4080 101426 KK	Yes	Normal	Yes	Normal
***	CG 13917 32082 GD	Yes	Normal	No	Normal
***	CG 2926 33589 GD	Yes	Normal	Yes	Normal
***	CG 32163 14259 GD	Yes	Normal	No	Normal

### Sheet: Primary screen
Gene name	CG Number	Transgenic line	Library	Delta in whole gut	Promoter	Delta in PPC
Mes-4	4976	10837	GD	Increased	Decreased	Yes	Library:	KK=KK VDRC
fates-shifted	12765	17308	GD	Increased	Decreased	No		GD= GD VDRC
***	32163	14259	GD	Increased	Decreased	Yes		B= Bloomington
Ubiquilin	14224	17436	GD	Normal	Decreased	No	Delta in whole gut:	Expression of Delta compared to wt expression
Atg9	3615	10045	GD	Increased	Decreased	No	Promoter :	Expression level of GFP as a result from Myo1Ats;Gal80, GFP promotor
CG 15437	15437	11090	GD	Normal	Decreased	No	Delta in PPC:	Abnormal expression of Delta in PPC
***	14260	17452	GD	Increased	Decreased	No
***	11044	16178	GD	Normal	Decreased	No
***	10761	5474	GD	Normal	Normal	No
mrityu	1216	17043	GD	Normal	Normal	No
Ubiquitin specific protease 5 (USP5)	12082	17567	GD	Normal	Decreased	No
***	9426	103746	KK	Normal	Normal	No
***	17030	108804	KK	Normal	Normal	No
***	11261	105927	KK	Normal	Decreased	No
isopeptidase-T-3	11025	105416	KK	Normal	Normal	No
Mat1	7614	104780	KK	Increased	Normal	No
***	14619	104382	KK	Normal	Normal	No
Apc2	6193	10904	KK	Normal	Normal	No
BtbVII	43365	3254	GD	Normal	Normal	No
***	17048	101890	KK	Normal	Normal	No
Peroxin 2	7081	108578	KK	Normal	Normal	No
non-stop	4166	45776	GD	Increased	Decreased	Yes
Prosα5	10938	16105	GD	Normal	Normal	No
***	14262	24856	GD	Normal	Normal	No
SIncreasedpressor of zeste 2	3905	100096	KK	Normal	Normal	No
BTB-protein-VII	43365	3255	GD	Normal	Normal	No
***	2991	2605	GD	Increased	Decreased	No
***	10440	110265	KK	Increased	Normal	Yes
Trithorax-like	33261	106433	KK	Normal	Normal	No
Proteasome β2 subunit-related 1	18341	108141	KK	Normal	Normal	No
***	5347	110427	KK	Normal	Normal	No
***	12236	100982	KK	Increased in an area	Decreased	No
Proteasome β2 subunit	3329	103575	KK	Normal	Normal	No
Autophagy-specific gene 7	5489	45560	GD	Normal	Normal	No
non-stop	4166	45775	GD	Increased	Decreased	Yes
gawky	31992	103581	KK	Normal	Normal	No
***	10694	100212	KK	Normal	Normal	No
***	10508	102744	KK	Normal	Normal	No
***	13917	32082	GD	Increased in an area	Decreased	Yes
***	14647	108602	KK	Normal	Normal	No
bip2	2009	107591	KK	Normal	Normal	No
***	15725	10775	KK	Normal	Normal	No
***	2224	108622	KK	Normal	Normal	No
***	4238	41982	GD	Increased	Decreased	No
***	8335	108169	KK	Normal	Normal	No
broad	11491	104648	KK	Normal	Normal	No
Ubc-E2H	2257	108386	KK	Normal	Normal	No
Aos1	12276	18528	GD	Normal	Normal	No
Rab40	1900	110563	KK	Normal	Normal	No
***	15047	102738	KK	Normal	Normal	No
Ing3	6632	109799	KK	Normal	Normal	No
***	33722	49644	GD	Normal	Normal	No
***	12024	20143	GD	Increased	Normal	No
***	8924	48042	GD	Normal	Normal	No
insomniac	32810	108816	kk	Normal	Normal	No
***	7857	105469	KK	Increased	Decreased	No
fat facets	1945	107716	KK	Normal	Normal	No
***	1812	104656	KK	Normal	Normal	No
Ubiquilin	14224	47447	GD	Normal	Normal	No
***	42797	104394	KK	Normal	Normal	No
Fas-associated factor	10372	107414	KK	Increased	Decreased	Yes
***	33552	47843	GD	Normal	Normal	No
circadian trip	42574	108546	KK	Normal	Normal	No
Uch-L5	3431	103481	KK	Normal	Decreased	No
Posterior sex combs	3886	30587	GD	Increased	Decreased	No
Uch	4265	103614	KK	Normal	Normal	No
***	8042	103647	KK	Normal	Normal	No
***	1503	110486	KK	Normal	Normal	No
rings lost	4420	40512	GD	Normal	Normal	No
roadkill	12537	106945	KK	Increased	Decreased	No
rings lost	4420	40513	GD	Normal	Normal	No
***	12717	106239	KK	Normal	Decreased	No
***	17068	32849	GD	Normal	Decreased	No
Plenty of SH3s	4909	26657	GD	Normal	Normal	No
	8665	108581	KK	Normal	Normal	No
	107068	32849	GD	Increased	Decreased	No
	12725	103003	KK	Normal	Normal	No
pipsqueak	2368	106404	KK	Increased	Decreased	Yes
Deneddylase 1	8493	100591	KK	Normal	Normal	No
***	13442	4736	GD	Increased	Decreased	Yes
Proteasome β3 subunit	11981	100561	KK	Normal	Normal	No
Regulatory particle non-ATPase 2	11888	106457	KK	Normal	Decreased	No
Transport and Golgi organization 10	1841	103920	KK	Normal	Decreased	No
dampened	11866	107678	KK	Increased	Decreased	No
Tusp	5586	110397	kk	Increased	Decreased	No
***	9153	108584	KK	Normal	Decreased	No
***	7379	103928	KK	Normal	Normal	No
rhinoceros	7036	406179	KK	Normal	Decreased	No
***	33144	108583	KK	Normal	Normal	No
***	5384	110227	KK	Normal	Decreased	No
Rad23	1836	104354	KK	Normal	Decreased	No
***	7656	100791	KK	Normal	Decreased	No
***	7058	38230	GD	Normal	Decreased	No
***	7058	38281	GD	Normal	Normal	No
***	5334	102945	KK	Normal	Decreased	No
***	3726	41090	GD	Normal	Normal	No
***	8292	24283	GD	Normal	Decreased	No
bonus	5206	101737	KK	Normal	Decreased	No
Proteasome α7 subunit	1519	102016	KK	Increased	Decreased	No
Proteasome β4 subunit	17331	19079	GD	Increased	Decreased	No
***	5961	100023	KK	Increased	Decreased	No
Cullin-5	1401	108817	KK	Normal	Normal	No
jetlag	8873	104399	KK	Normal	Normal	No
lesswright (UBC9)	3018	104007	KK	Increased	Decreased	Yes
Cullin 4	8711	105668	KK	Normal	Normal	No
***	7707	39917	GD	Normal	Normal	No
***	13442	4737	GD	Normal	Decreased	No
Ublcp1	6697	27719	GD	Normal	Decreased	No
gustavus	2944	101738	GD	Normal	Normal	No
***	3726	41091	GD	Normal	Normal	No
***	31687	21393	GD	Normal	Decreased	No
thin	15105	107067	KK	Increased	Decreased	Yes
***	8334	18981	GD	Normal	Decreased	No
absent, small, or homeotic discs 1	8887	108832	KK	Increased	Decreased	Yes
***	2926	33589	GD	Increased	Decreased	Yes
Proteasome β2 subunit-related 2	12161	103323	KK	Increased	Decreased	Yes
Autophagy-specific gene 3	6877	101364	KK	Normal	Normal	No
***	8272	106686	KK	Normal	Decreased	No
***	9003	23482	GD	Increased	Decreased	Yes
***	9014	108910	KK	Normal	Normal	No
Proteasome β5 subunit-related 1	9868	106943	KK	Normal	Normal	No
Shaker cognate b	43128	108861	KK	Normal	Normal	No
skpF	12227	106572	GD	Normal	Normal	No
***	32163	14260	GD	Normal	Decreased	No
Ubiquitin-specific protease 64E	5486	103743	KK	Normal	Decreased	No
***	10254	108657	KK	Increased	Decreased	Yes
BTB (POZ) domain containing 9 ortholog	1826	110685	KK	Normal	Decreased	No
lethal (3) 73Ah	4195	101417	KK	Increased	Decreased	No
Anaphase Promoting Complex subunit 10	11419	107331	KK	Normal	Normal	No
***	4911	106158	KK	Normal	Normal	No
***	16781	7018	GD	Normal	Decreased	No
early girl	17033	32880	GD	Normal	Decreased	No
Cell division cycle 23 ortholog	2508	107306	KK	Increased	Decreased	Yes
F box and leucine-rich-repeat gene 4	1839	110154	KK	Normal	Decreased	No
Ubiquitin-like domain-containing C-terminal domain phosphatase 1	6697	27720	GD	Normal	Decreased	No
***	32085	34053	GD	Normal	Decreased	No
***	5555	110162	KK	Normal	Decreased	No
Chromatin accessibility complex 14kD protein	13399	31781	GD	Increased	Decreased	Yes
no poles	5140	104477	KK	Normal	Decreased	No
HECT and RLD domain containing protein 2 (HERC2)	11734	105374	KK	Increased	Decreased	Yes
***	6118	102587	KK	Normal	Decreased	No
Mes-4	4976	10836	GD	Increased	Decreased	No
Cullin 1	1877	108558	KK	Increased in an area	Decreased	No
roadkill	12537	107294	KK	Normal	Decreased	No
***	8677	110463	KK	Normal	Normal	No
Ubiquitin activating enzyme 3	13343	105141	KK	Normal	Decreased	No
***	4221	108628	KK	Normal	Decreased	No
***	17440	104733	KK	Normal	Decreased	No
SKP1-related E	11942	109539	KK	Normal	Decreased	No
***	6412	103791	KK	Normal	Decreased	No
SMAD specific E3 ubiquitin protein ligase (Smurf)	4943	107349	KK	Increased in an area	Decreased	Yes
COP9 signalosome subunit 6	6932	105385	KK	Increased in an area	Decreased	No
Skp2	9772	101487	KK	Normal	Decreased	No
***	8184	26935	GD	Increased	Decreased	No
***	5334	102765	KK	Increased	Decreased	No
SIncreasedpressor of deltex	4244	103814	KK	Normal	Decreased	No
puffyeye	5794	106192	KK	Increased	Decreased	No
***	4603	21893	GD	Normal	Decreased	No
***	14739	105594	KK	Normal	Decreased	No
***	2924	104482	KK	Increased	Decreased	No
***	13605	105112	KK	Normal	Decreased	No
Pomp	9324	100628	KK	Increased	Decreased	Yes
Rpn11 (Regulatory particle non-ATPase 11)	18174	19272	GD	Increased	Decreased	Yes
lute	43226	108082	KK	Normal	Decreased	No
ken and barbie	5575	48596	GD	Increased	Decreased	Yes
***	32121	34405	GD	Normal	Decreased	No
***	17446	110690	KK	Normal	Decreased	No
***	5111	109643	KK	Normal	Decreased	No
Ubiquitin-specific protease 7	1490	110324	KK	Increased	Decreased	Yes
caspar	8400	35421	GD	Increased	Decreased	Yes
***	3223	104063	KK	Increased	Decreased	Yes
yippee interacting protein 3	13549	108678	KK	Normal	Decreased	No
GDI interacting protein 3	5469	105104	KK	Normal	Decreased	No
ovarian tumor	12743	108845	KK	Increased	Decreased	Yes
***	16894	108983	KK	Increased	Decreased	Yes
***	4165	110286	KK	Normal	Decreased	No
***	4080	101426	KK	Increased	Decreased	No
***	16941	107162	KK	Normal	Decreased	No
Shaker	12348	104474	KK	Normal	Decreased	No
Ubiquitin-conjugating enzyme variant 1A	10640	107465	KK	Normal	Decreased	No
varicose	9326	104548	KK	Normal	Decreased	No
liquid facets	8532	107300	KK	Increased	Decreased	No
***	14785	109723	KK	Normal	Decreased	No
***	12692	109683	KK	Normal	Decreased	No
SKP1-related A	16983	107815	KK	Normal	Decreased	No
hamlet	31753	107275	KK	Normal	Decreased	No
HDAC6	6170	108831	KK	Normal	Decreased	No
Proteasome α4 subunit	3422	105712	KK	Normal	Decreased	No
***	42797	103302	KK	Normal	Decreased	No
***	31688	103257	KK	Normal	Decreased	No
Proteasome α3 subunit, Testis-specific	1736	100528	KK	Normal	Normal	No
***	5440	100099	KK	Normal	Decreased	No
***	12362	103218	KK	Normal	Decreased	No
Keap1	3962	107052	KK	Increased in an area	Decreased	No
***	9769	101465	KK	Increased	Decreased	Yes
***	5823	108292	KK	Increased	Decreased	No
pre-mRNA processing factor 8	8877	18567	GD	Normal	Decreased	No
bric a brac 2	9102	49043	GD	Normal	Normal	No
***	32847	104294	KK	Normal	Decreased	No
***	12236	100972	KK	Normal	Decreased	No
***	14040	110668	KK	Normal	Decreased	No
***	18749	15364	GD	Normal	Normal	No
Death-associated inhibitor of apoptosis 2	8293	105351	KK	Normal	Normal	No
***	2991	2604	GD	Normal	Decreased	No
APC-like	1451	110290	KK	Increased	Decreased	Yes
***	34376	102795	KK	Normal	Decreased	No
***	11982	105651	KK	Normal	Normal	No
***	15445	106271	KK	Normal	Normal	No
Lost PHDs of trr	5591	108722	KK	Normal	Decreased	No
Proteasome α1 subunit	18495	49680	GD	Normal	Decreased	No
***	3356	101229	KK	Normal	Decreased	No
***	32581	49728	GD	Increased	Decreased	Yes
***	4751	45530	GD	Normal	Decreased	No
***	33223	106782	KK	Normal	Decreased	No
godzilla E3 ubiquitin protein ligase	10277	109001	KK	Normal	Decreased	No
Shaw-like	34366	102463	KK	Normal	Decreased	No
***	12099	109293	KK	Normal	Decreased	No
BR140	1845	101311	KK	Normal	Decreased	No
***	12857	101639	KK	Normal	Normal	No
***	13090	110326	KK	Normal	Normal	No
***	10465	107131	KK	Normal	Decreased	No
Ribosomal protein S12	11271	109381	KK	Normal	Normal	No
***	17991	110298	KK	Increased	Decreased	Yes
***	3251	100532	KK	Normal	Normal	No
Chromatin accessibility complex 14kD protein	13399	39773	GD	Increased	Decreased	Yes
Posterior sex combs	3886	30586	GD	Normal	Decreased	No
***	8974	109954	KK	Normal	Decreased	No
***	14260	50132	GD	Normal	Decreased	No
Chromatin accessibility complex 14kD protein	13399	50778	GD	Normal	Decreased	No
***	6765	100851	KK	Normal	Decreased	No
***	11321	100651	KK	Normal	Decreased	No
septin interacting protein 3	1937	107060	KK	Normal	Decreased	No
***	10862	101113	KK	Normal	Decreased	No
Ubiquitin specific protease 39	7288	110535	KK	Normal	Decreased	No
***	5003	26679	GD	Increased	Decreased	Yes
piefke	15812	107517	KK	Normal	Decreased	No
***	7220	104478	KK	Normal	Normal	No
fruitless	14307	105005	KK	Normal	Normal	No
tudor domain containing 3 ortholog (H.sapiens)	13472	32194	GD	Increased	Decreased	Yes
Ubiquitin specific protease 1	15817	100992	KK	Normal	Decreased	No
Integrator 12	5491	103033	KK	Normal	Normal	No
***	14262	24855	GD	Normal	Decreased	No
Cullin 3	42616	109415	KK	Normal	Normal	No
***	11033	109295	KK	Normal	Decreased	No
***	5003	26680	GD	Increased	Decreased	Yes
***	13933	100947	KK	Normal	Decreased	No
Proteasome α1 subunit	18495	43706	GD	Normal	Decreased	No
Ubiquitin specific protease 30	3016	110616	KK	Normal	Decreased	No
***	33722	49645	GD	Normal	Normal	No
Misexpression sIncreasedpressor of ras 4	4903	35618	B	Normal	Normal	No
effete	7425	31875	B	Normal	Normal	No
Ubiquitin-63E	11624	102379	KK	Normal	Normal	No
d4	2682	28623	B	Normal	Normal	No
APC-like	1451	51468	GD	Normal	Normal	No
trabid	9448	24030	GD	Normal	Decreased	No
Chronologically inappropriate morphogenesis	31666	31738	B	Normal	Normal	No
Rho-related BTB domain containing	5701	44478	B	Normal	Normal	No
***	10801	100397	KK	Normal	Decreased	No
Diap1	12284	33597	B	Normal	Decreased	No
Ubiquitin activating enzyme 2 (Uba2)	7528	110173	KK	Normal	Decreased	No
Ulp1	12359	31624	B	Normal	Decreased	No
***	10916	107518	KK	Normal	Normal	No
deltex	3929	44455	B	Normal	Decreased	No
***	17754	38539	B	Normal	Normal	No
***	7220	34199	GD	Normal	Decreased	No
stops	31006	109525	KK	Normal	Decreased	No
Ubiquitin conjugating enzyme 84D	12799	106363	KK	Normal	Normal	No
Ulp1	12359	106625	KK	Normal	Decreased	No
***	1845	30437	GD	Normal	Decreased	No
***	16952	101049	KK	Normal	Decreased	No
MBD-R2	10042	27029	B	Normal	Decreased	No
Ubiquitin conjugating enzyme 4	8284	106600	KK	Normal	Normal	No
***	9293	102002	KK	Normal	Decreased	No
***	6923	26096	GD	Normal	Decreased	No
snama	3231	43248	B	Normal	Decreased	No
tramtrack	1856	36748	B	Normal	Decreased	No
Ubiquitin specific protease 20/33	8494	110250	KK	Normal	Normal	No
ariadne 2	5709	44646	B	Normal	Decreased	No
gprs	18471	43993	B	Normal	Decreased	No
***	8060	110182	KK	Normal	Decreased	No
***	12402	31359	B	Normal	Decreased	No
goliath	2679	107822	KK	Normal	Decreased	No
***	2010	100736	KK	Normal	Normal	No
Bre1	10542	28019	B	Normal	Decreased	No
Shaker cognate b	43128	102218	KK	Normal	Normal	No
***	9316	100910	KK	Normal	Normal	No
Fbl6	13213	100758	KK	Normal	Decreased	No
Socs16D	8146	100568	KK	Normal	Normal	No
***	15097	109428	KK	Normal	Decreased	No
Ubiquitin-specific protease 12/46 ortholog	7023	100586	KK	Normal	Normal	No
***	15814	100725	KK	Normal	Decreased	No
Proteasome α5 subunit	10938	16104	GD	Normal	Decreased	No
toutatis	10897	100935	KK	Normal	Decreased	No
Traf6	10961	110266	KK	Normal	Normal	No
Prosα4T2	4569	101943	KK	Normal	Decreased	No
***	9855	105711	KK	Normal	Decreased	No
slmb (sIncreasedernumerary limbs)	3412	33986	B	Increased	Decreased	Yes
slmb (sIncreasedernumerary limbs)	3412	31056	B	Increased	Decreased	Yes
***	32850	44570	B	Normal	Normal	No
βNACtes3	9404	34811	B	Normal	Decreased	No
Mi-2 ortholog	8103	51774	B	Increased	Decreased	No
Nedd4	42279	34741	B	Normal	Normal	No
IncreasedSET	9007	51447	B	Normal	Decreased	No
Atg5	1643	34899	B	Normal	Normal	No
mamo (maternal gene required for meiosis)	45477	51770	B	Increased	Normal	No
Mkrn1	7184	43178	B	Normal	Normal	No
d4	2682	43186	B	Increased	Decreased	No
Fbw5	9144	43250	B	Normal	Normal	No
eIF-3p40	9124	55603	B	Normal	Normal	No
***	11714	43211	B	Increased	Decreased	No
ribbon	7230	50682	B	Normal	Decreased	No
***	9941	43234	B	Normal	Decreased	No
CSN5	14884	42781	B	Normal	Normal	No
Peroxin 10	7864	51826	B	Normal	Decreased	No
diablo	6224	38940	B	Normal	Normal	No
Proteasome β5 subunit	12323	34810	B	Normal	Normal	No
Bruce	6303	51814	B	Normal	Normal	No
***	30382	43202	B	Normal	Normal	No
Cp190	6384	42536	B	Normal	Decreased	No
PAN2	8232	53249	B	Normal	Decreased	No
***	8552	44638	B	Normal	Normal	No
diablo	6224	38221	B	Normal	Normal	No
***	17059	43982	B	Normal	Normal	No
***	4502	35489	B	Normal	Normal	No
Shaker	12348	53347	B	Normal	Normal	No
***	13604	44537	B	Increased	Decreased	No
****	15923	53289	B	Normal	Decreased	No
SIncreasedpressor of Cytokine Signaling at 44A	2160	42830	B	Normal	Normal	No
****	8209	41821	B	Normal	Normal	No
****	8786	40882	B	Normal	Normal	No
****	43795	51472	B	Normal	Decreased	No
maternal gene required for meiosis	45477	44103	B	Normal	Decreased	No
Ubiquitin specific protease 8 (USP8)	5798	38982	B	Normal	Normal	No
Alhambra	1070	39057	B	Normal	Normal	No
parkin	10523	37509	B	Normal	Normal	No
Ubiquitin specific protease 8 (USP8)	5798	39022	B	Normal	Normal	No
Ubiquitin specific protease 10 (USP10)	32479	36897	B	Normal	Normal	No
Autophagy-related 6 (Atg6)	5429	35741	B	Normal	Normal	No
neuralized	11988	35412	B	Normal	Normal	No
Bre1	10542	35443	B	Normal	Decreased	No
little imaginal discs	9088	35706	B	Normal	Normal	No
abrIncreasedt	43860	32378	B	Normal	Normal	No
morula	3060	33907	B	Normal	Normal	No
effete	7425	35431	B	Normal	Decreased	No
****	9003	23481	GD	Normal	Decreased	No
deltex	3929	35677	B	Normal	Normal	No
longitudinals lacking	6525	38912	B	Normal	Decreased	No
longitudinals lacking (lola)	12052	26714	B	Normal	Normal	No
Autophagy-related 12 (Atg12)	10861	27552	B	Normal	Decreased	No
Centrosomal protein 190kD	6384	33903	B	Normal	Decreased	No
Mi-2	8103	35398	B	Normal	Decreased	No
little imaginal discs	9088	36652	B	Normal	Decreased	No
****	3894	42618	B	Normal	Normal	No
gprs	18471	42630	B	Normal	Normal	No
chinmo (Chronologically inappropriate morphogenesis)	31666	26777	B	Increased	Decreased	Yes
ariadne 1	5659	29416	B	Normal	Decreased	No
bendless	18319	28721	B	Normal	Normal	No
bric a brac 1	9097	35707	B	Normal	Normal	No
Enhancer of bithorax	32346	35353	B	Normal	Decreased	No
Chd3	9594	35400	B	Normal	Normal	No
****	30382	27557	B	Normal	Normal	No
Regulatory particle non-ATPase 1 (Rpn1)	7762	34348	B	Normal	Normal	No
Cbl proto-oncogene	7037	27500	B	Normal	Normal	No
Bre1	10542	31351	B	Normal	Decreased	No
trithorax (trx)	8651	31092	B	Normal	Decreased	No
****	13344	41831	B	Normal	Decreased	No
abrIncreasedt	43860	29407	B	Normal	Decreased	No
****	30466	31372	B	Normal	Normal	No
α-L-fucosidase (Fuca)	6128	43210	B	Normal	Normal	No
Hepatocyte growth factor regulated tyrosine kinase substrate (Hrs)	2903	33900	B	Normal	Normal	No
****	7215	51151	B	Normal	Normal	No
swi2	14485	28530	B	Normal	Decreased	No
F-box and WD repeat domain containing 5 (Fbw5)	9144	31356	B	Normal	Normal	No
Partner of paired	9952	31357	B	Normal	Decreased	No
****	7148	31358	B	Normal	Decreased	No
little imaginal discs	9088	28944	B	Normal	Normal	No
Shaker cognate w	2822	28346	B	Normal	Decreased	No
SIncreasedpressor of cytokine signaling at 36E	15154	35036	B	Normal	Normal	No
****	32113	38320	B	Normal	Decreased	No
maternal gene required for meiosis	45477	26766	B	Normal	Normal	No
ATP-dependent chromatin assembly factor large subunit	1966	31340	B	Normal	Decreased	No
Autophagy-related 10 (Atg10)	12821	40859	B	Increased	Decreased	No
meiotic P26	12218	30481	B	Normal	Normal	No
****	9467	26724	B	Normal	Decreased	No
Proteasome β4 subunit	17331	19081	GD	Normal	Decreased	No
Kctd12-like	10830	25848	B	Normal	Normal	No
d4	2682	35665	B	Increased	Decreased	No
Proteasome α6 subunit	4904	53974	B	Increased	Decreased	Yes
Nedd8	10679	33881	B	Normal	Decreased	No
***	3894	41636	B	Normal	Decreased	No
***	7102	38939	B	Normal	Decreased	No
neuralized	11988	26023	B	Normal	Normal	No
lola	12052	35721	B	Normal	Normal	No
Uba1	1782	25957	B	Normal	Normal	No
RhoBTB	5701	32416	B	Normal	Normal	No
par-1	8201	35342	B	Increased	Decreased	No
par-1	8201	32410	B	Normal	Decreased	No
archipelago	15010	34802	B	Normal	Normal	No
KLHL18	3571	38352	B	Normal	Decreased	No
***	13604	28597	B	Normal	Normal	No
Shaker cognate l	9262	31879	B	Normal	Normal	No
germ cell-less	8411	32492	B	Normal	Decreased	No
Stam	6521	27487	B	Normal	Normal	No
germ cell-less	8411	31354	B	Normal	Normal	No
modifier of mdg4	32491	32995	B	Normal	Normal	No
Atg6	5429	28060	B	Normal	Decreased	No
archipelago	15010	31501	B	Normal	Decreased	No
nutcracker	10855	31487	B	Increased	Decreased	Yes
***	6758	31366	B	Normal	Normal	No
F-box synaptic protein (Fsn)	4643	31096	B	Normal	Decreased	No
Proteasome α6 subunit, Testis-specific	5648	55243	B	Normal	Decreased	No
shattered	9198	38531	B	Normal	Decreased	No
****	32850	31554	B	Normal	Decreased	No
Enhancer of bithorax	32346	33658	B	Normal	Decreased	No
Hepatocyte growth factor regulated tyrosine kinase substrate (Hrs)	2903	28026	B	Normal	Decreased	No
Shaker	12348	31680	B	Normal	Normal	No
****	32221	31369	B	Normal	Decreased	No
parkin	10523	38333	B	Normal	Normal	No
tramtrack	1856	26315	B	Normal	Normal	No
****	1172	44500	B	Normal	Normal	No
parkin	10523	31259	B	Normal	Decreased	No
Chd3	9594	33420	B	Normal	Normal	No
Sex combs extra	5595	35446	B	Normal	Normal	No
****	3711	33422	B	Normal	Normal	No
Ubiquitin activating enzyme 5 (Uba5)	1749	34363	B	Normal	Normal	No
maternal gene required for meiosis	45477	37486	B	Normal	Normal	No
TAK1-associated binding protein 2	7417	29417	B	Normal	Normal	No
germ cell-less	8411	34608	B	Normal	Normal	No
Nedd4	42279	31687	B	Normal	Decreased	No
COP9 signalosome subunit 5	14884	28732	B	Normal	Normal	No
Autophagy-related 12 (Atg12)	10861	34675	B	Normal	Normal	No
F-box protein 11	9461	31484	B	Normal	Normal	No
****	14937	31483	B	Normal	Decreased	No
deltex	3929	27041	B	Normal	Decreased	No
smt3	4494	28034	B	Normal	Decreased	No
Mi-2	8103	33419	B	Normal	Decreased	No
Sex combs extra	5595	31612	B	Normal	Decreased	No
Autophagy-related 5 (Atg5)	1643	27551	B	Normal	Normal	No
sIncreasedernumerary limbs	3412	107825	KK	Normal	Normal	No
tudor domain containing 3 ortholog (H.sapiens)	13472	32193	GD	Normal	Decreased	No
Ubiquilin	14224	47450	GD	Increased	Decreased	Yes
***	4751	26623	GD	Normal	Normal	No
Rwdi	5515	107139	KK	Normal	Normal	No
Ubiquitin specific protease 5 (USP5)	12082	31886	B	Normal	Decreased	No
Nedd4	7555	13121	GD	Normal	Normal	No
Aos1	12276	36074	B	Normal	Normal	No
Aos1	12276	28972	B	Normal	Normal	No
Ubiquitin activating enzyme 2 (Uba2)	7528	35806	B	Normal	Normal	No
Ubiquitin activating enzyme 2 (Uba2)	7528	28569	B	Normal	Normal	No
lesswright (UBC9)	3018	31396	B	Normal	Normal	No
lesswright (UBC9)	3018	37481	B	Normal	Normal	No
lesswright (UBC9)	3018	37506	B	Normal	Normal	No
