## Supplementary material for "A Non-stop identity complex (NIC) supervises enterocyte identity and protects from pre-mature aging": Figure 1- source data

### Sheet: 1G
	Quantification data related to Fig 1'G - % PPC delta(+)/ EC)
		total PPC	delta(+) PPC's	%PPC delta (+)
	Myo>GFP	136	1	0.735294
		128	0	0
		125	0	0
	Myo>Not-RNAi	120	27	22.5
		107	17	15.8879
		56	16	28.5714

### Sheet: 1H
	Quantification data related to Fig 1'H - % PPC prospero(+)/ EC)
		total PPC	prospero (+) PPC's	%PPC prospero (+)
	Myo>GFP	157	16	10.1911
		152	14	9.21053
		123	9	7.31707
		116	7	6.03448
		75	9	12
	Myo>NotOE	219	48	21.9178
		240	54	22.5
		217	38	17.5115
		179	18	10.0559
		340	48	14.1176

### Sheet: 1Q
Quantification data related to Fig 2'K - % PPC M5-4(+)
	total cells	total PP cells	PP cells M54 +	% PP cells M54 +
control	152	106	0	0
	107	69	0	0
	108	70	5	7.14286
	111	65	0	0
Myo-GTRACE-Noti-M54	179	97	20	20.6186
	202	98	21	21.4286

### Sheet: 1R
MyoX	death day		MyoX	death day
Noti 1	15		LacZ 1	46
Noti 2	15		LacZ 2	51
Noti 3	16		LacZ 3	51
Noti 4	20		LacZ 4	51
Noti 5	22		LacZ 5	11
Noti 6	3		LacZ 6	14
Noti 7	18		LacZ 7	28
Noti 8	20		LacZ 8	33
Noti 9	24		LacZ 9	33
Noti 10	24		LacZ 10	35
Noti 11	24		LacZ 11	35
Noti 12	24		LacZ 12	39
Noti 13	24		LacZ 13	39
Noti 14	18		LacZ 14	26
Noti 15	20		LacZ 15	30
Noti 16	20		LacZ 16	36
Noti 17	17		LacZ 17	36
Noti 18	21		LacZ 18	36
Noti 19	26		LacZ 19	47
Noti 20	15		LacZ 20	32
Noti 21	15		LacZ 21	32
Noti 22	15		LacZ 22	34
Noti 23	22		LacZ 23	34
Noti 24	28		LacZ 24	34
Noti 25	2		LacZ 25	34
Noti 26	13		LacZ 26	38
Noti 27	13		LacZ 27	38
Noti 28	15		LacZ 28	38
Noti 29	19		LacZ 29	38
Noti 30	19		LacZ 30	43
Noti 31	21		LacZ 31	43
Noti 32	21		LacZ 32	43
Noti 33	28		LacZ 33	45
Noti 34			LacZ 34	45
Noti 35			LacZ 35	49
Noti 36			LacZ 36	51
Noti 37			LacZ 37	51
Noti 38			LacZ 38	30
Noti 39			LacZ 39	37
Noti 40			LacZ 40	41
Noti 41			LacZ 41	41
Noti 42			LacZ 42	48
Noti 43			LacZ 43	21
Noti 44			LacZ 44	21
Noti 45			LacZ 45	21
Noti 46			LacZ 46	21
Noti 47			LacZ 47	26
Noti 48			LacZ 48	26
Noti 49			LacZ 49	26
Noti 50			LacZ 50	28
			LacZ 51	32
			LacZ 52	32
			LacZ 53	32
			LacZ 54	32
			LacZ 55	34
			LacZ 56	34
			LacZ 57	34
			LacZ 58	34
			LacZ 59	34
			LacZ 60	34
			LacZ 61	39
			LacZ 62	39
			LacZ 63	17
			LacZ 64	22
			LacZ 65	24
			LacZ 66	24
			LacZ 67	28
			LacZ 68	28
			LacZ 69	28
			LacZ 70	28
			LacZ 71	28
			LacZ 72	30
			LacZ 73	30
