## Supplementary material for "A Non-stop identity complex (NIC) supervises enterocyte identity and protects from pre-mature aging": Figure 2- source data

### Sheet: Fig 2H
Quantification data related to Fig 2H - GTRACE count of different cell types in Not-RNAi Vs control
	Normal ECs						PPC**						PPC*
Control	100	100	100	100	100	100	0	0	0	0	0	0	0	0	0	0	0	0
NotRNAi	58	50	46	44	33	24	7	13	17	12	28	8	30	19	16	20	41	22

### Sheet: Fig 2P
	Odd-skipped positive cells			Delta positive cells
2Days ECs	100	100	100	0	0	0
4 weeks ECs	60	50	60	6	8	6
4 weeks PPC**	0	2	0	20	22	16
4 weeks PPC*	10	12	12	4	6	6
