## Supplementary material for "A Non-stop identity complex (NIC) supervises enterocyte identity and protects from pre-mature aging": Figure 4- source data.

### Sheet: 4F(e(y)2)
	Quantification data related to Fig 4 'F - % of PPC (lamC(+) / EC)
		total PPC	lamC+	%lamC+	PPC*	%PPC*	PPC**	%PPC**	PPC***	%PPC***
	control	67	67	100	0	0	31	46.2687	36	53.7313
		48	48	100	0	0	0	0	48	100
		36	36	100	0	0	3	8.33333	33	91.6667
		71	71	100	9	12.6761	22	30.9859	40	56.338
		52	52	100	0	0	2	3.84615	50	96.1538
		34	34	100	0	0	6	17.6471	28	82.3529
		69	69	100	0	0	11	15.942	58	84.058
		37	37	100	0	0	0	0	37	100
	e(y)2 RNAi	89	89	100	0	0	58	65.1685	31	34.8315
		78	78	100	35	44.8718	30	38.4615	13	16.6667
		97	97	100	84	86.5979	12	12.3711	0	0
		49	49	100	14	28.5714	18	36.7347	17	34.6939
		83	83	100	72	86.747	11	13.253	0	0
		58	58	100	38	65.5172	15	25.8621	5	8.62069
		76	76	100	55	72.3684	13	17.1053	8	10.5263
		76	76	100	50	65.7895	23	30.2632	3	3.94737

### Sheet: 4F(Cp 190)
	Quantification data related to Fig 4' F - % PPC ( PPC*/PPC**/ PPC*** /EC lamC+ )
		total PPC	lamC+	%lamC+	PPC*	%PPC*	PPC**	%PPC**	PPC***	%PPC***
	control	89	89	100	0	0	0	0	89	100
		69	69	100	0	0	0	0	69	100
		38	38	100	0	0	0	0	38	100
		44	44	100	0	0	36	81.8182	8	18.1818
		38	38	100	0	0	12	31.5789	26	68.4211
	Cp190 RNAi	38	38	100	0	0	2	5.26316	36	94.7368
		34	34	100	14	41.1765	7	20.5882	3	8.82353
		55	55	100	33	60	12	21.8182	10	18.1818
		73	73	100	40	54.7945	18	24.6575	15	20.5479
		86	86	100	79	91.8605	7	8.13953	0	0
		67	67	100	34	50.7463	8	11.9403	25	37.3134

### Sheet: 4F(Nup98-96)
	Quantification data related to Fig 4 F' - % PPC ( PPC */PPC**/ PPC*** /EC lamC+ )
		total PPC	lamC+	%lamC+	PPC*	%PPC*	PPC**	%PPC**	PPC***	%PPC***
	control	49	49	100	1	2.04082	15	30.6122	33	67.3469
		77	77	100	0	0	0	0	77	100
		59	59	100	0	0	0	0	59	100
		36	36	100	0	0	2	5.55556	34	94.4444
		45	45	100	0	0	18	40	27	60
		86	86	100	3	3.48837	12	13.9535	71	82.5581
		48	48	100	0	0	0	0	48	100
		34	34	100	0	0	1	2.94118	33	97.0588
		48	48	100	0	0	0	0	48	100
		58	58	100	0	0	8	13.7931	50	86.2069
	Nup98-96 RNAi	68	68	100	5	7.35294	63	92.6471	0	0
		49	49	100	17	34.6939	32	65.3061	0	0
		66	66	100	21	31.8182	45	68.1818	0	0
		49	49	100	19	38.7755	18	36.7347	12	24.4898
		23	23	100	3	13.0435	20	86.9565	0	0
		50	50	100	12	24	21	42	17	34
		52	52	100	4	7.69231	48	92.3077	0	0
		43	43	100	13	30.2326	24	55.814	6	13.9535
		29	29	100	0	0	29	100	0	0
		70	70	100	6	8.57143	50	71.4286	14	20
		32	32	100	2	6.25	5	15.625	25	78.125

### Sheet: 4F(mod(mdg4))
	Quantification data related to Fig 4 F' - % PPC ( PPC */PPC**/ PPC*** /EC lamC+ )
		total PPC	lamC+	%lamC+	PPC*	%PPC*	PPC**	%PPC**	PPC***	%PPC***
	control	52	52	100	13	25	17	32.6923	24	46.1538
		61	61	100	0	0	0	0	61	100
		65	65	100	0	0	23	35.3846	42	64.6154
		74	74	100	6	8.10811	10	13.5135	58	78.3784
		62	62	100	0	0	7	11.2903	55	88.7097
		79	79	100	17	21.519	15	18.9873	47	59.4937
	mod(mdg4) RNAi	60	60	100	6	10	52	86.6667	2	3.33333
		39	39	100	3	7.69231	30	76.9231	6	15.3846
		44	44	100	22	50	19	43.1818	3	6.81818
		83	83	100	29	34.9398	28	33.7349	26	31.3253
		44	44	100	15	34.0909	26	59.0909	3	6.81818
		157	157	100	114	72.6115	23	14.6497	20	12.7389
		107	107	100	0	0	101	94.3925	6	5.60748
		54	54	100	15	27.7778	30	55.5556	9	16.6667
		74	74	100	25	33.7838	35	47.2973	14	18.9189
		37	37	100	25	67.5676	12	32.4324	0	0
		47	47	100	26	55.3191	20	42.5532	1	2.12766
		45	45	100	13	28.8889	32	71.1111	0	0

### Sheet: 4L(e(y)2)
	Quantification data related to Fig 4 L' - % of PPC (delta (+) / EC)
		total PPC	PPC delta (+)	%delta (+) PPC
	control	15	0	0
		29	0	0
		25	1	4
		45	0	0
		42	0	0
		55	0	0
		49	0	0
		50	0	0
		55	0	0
		53	0	0
		41	0	0
	e(y)2 RNAi	36	4	11.1111
		95	0	0
		89	0	0
		87	8	9.1954
		48	1	2.08333
		99	0	0
		54	6	11.1111
		44	0	0
		87	8	9.1954
		87	1	1.14943
		57	9	15.7895
		32	0	0

### Sheet: 4L(Cp 190)
	Quantification data related to Fig 4 'L - % of PPC (delta (+) / EC)
		total PPC	PPC delta (+)	% PPC delta (+)
	control	47	1	2.12766
		21	0	0
		76	0	0
		69	1	1.44928
	Cp190 RNAi	24	0	0
		29	7	24.1379
		44	7	15.9091
		22	5	22.7273
		21	8	38.0952
		33	18	54.5455
		39	11	28.2051
		76	10	13.1579

### Sheet: 4L(Nup98-96)
	Quantification data related to Fig 4 'L - % of PPC (delta (+) / EC)
		total PPC	PPC delta (+)	% PPC delta (+)
	control	49	0	0
		51	0	0
		44	0	0
		45	0	0
		42	0	0
		55	0	0
		49	0	0
		50	0	0
		55	0	0
		53	0	0
		41	0	0
	Nup98-96 RNAi	26	2	7.69231
		36	1	2.77778
		49	2	4.08163
		67	1	1.49254
		80	2	2.5
		66	5	7.57576
		85	3	3.52941
		90	27	30

### Sheet: 4L(mod(mdg4))
	Quantification data related to Fig 4 L' - % of PPC (delta(+) / EC)
		total PPC	PPC delta(+)	% PPC delta(+)
	control	61	0	0
		67	0	0
		45	0	0
		42	0	0
		55	0	0
		49	0	0
		50	0	0
		55	0	0
		53	0	0
		41	0	0
	mod(mdg4) RNAi	39	1	2.5641
		47	0	0
		57	2	3.50877
		89	2	2.24719
		42	1	2.38095
		47	0	0
