## Supplementary material for "A Non-stop identity complex (NIC) supervises enterocyte identity and protects from pre-mature aging": Figure 6 -source data

### Sheet: 6I
	Quantification data related to Fig 6I' - % of PPC ( e(y)2(+) / EC)
		total PPC	PPC e(y)2 (+)	% PPC e(y)2
	control	40	40	100
		18	18	100
		127	127	100
	NOT RNAi	40	33	82.5
		17	17	100
		28	23	82.1429
		68	58	85.2941
		68	5	7.35294
		35	35	100
		43	12	27.907
		41	35	85.3659

### Sheet: 6J
	Quantification data related to Fig 6J' - % of PPC ( PPC */PPC**/ PPC*** /EC Cp190+ )
		total PPC	cp190+	%cp190+	PPC*	%PPC*	PPC**	%PPC**	PPC***	%PPC***
	control	83	83	100	0	0	19	22.8916	64	77.1084
		62	62	100	0	0	12	19.3548	50	80.6452
		57	57	100	0	0	0	0	57	100
		71	70	98.5915	0	0	0	0	70	98.5915
		67	65	97.0149	0	0	34	50.7463	31	46.2687
	NOT RNAi	61	57	93.4426	49	80.3279	8	13.1148	0	0
		67	47	70.1493	0	0	9	13.4328	38	56.7164
		67	43	64.1791	17	25.3731	16	23.8806	10	14.9254
		44	42	95.4545	22	50	13	29.5455	7	15.9091
		38	30	78.9474	7	18.4211	20	52.6316	3	7.89474
		39	39	100	16	41.0256	12	30.7692	11	28.2051
		42	40	95.2381	22	52.381	12	28.5714	6	14.2857
		45	44	97.7778	9	20	11	24.4444	24	53.3333
		24	17	70.8333	0	0	10	41.6667	7	29.1667
		37	24	64.8649	0	0	0	0	24	64.8649
		60	33	55	0	0	0	0	33	55
		30	29	96.6667	0	0	21	70	8	26.6667
		40	21	52.5	18	45	2	5	1	2.5

### Sheet: 6K
	Quantification data related to Fig 6K' - % of PPC (Nup98(+) / EC)
	Abnormal localization
		total PPC	PPC Abnormal localization nup98	% PPC Abnormal localization nup98
	control	43	0	0
		94	0	0
		121	0	0
		80	0	0
		122	0	0
		85	0	0
		41	0	0
		42	0	0
		32	0	0
	NOT RNAi	31	17	54.8387
		33	29	87.8788
		44	25	56.8182
		31	9	29.0323
		33	14	42.4242
		27	9	33.3333
		32	18	56.25
		54	28	51.8519
		34	10	29.4118
		34	23	67.6471
		47	18	38.2979
		58	24	41.3793
		64	29	45.3125
	nup98 expression
		total PPC	PPC nup98 (+)	% PPC nup98(+)
	control	39	39	100
		66	66	100
		72	72	100
		120	119	99.1667
		134	134	100
		85	85	100
		41	41	100
		42	41	97.619
		32	32	100
	NOT RNAi	41	36	87.8049
		30	24	80
		31	20	64.5161
		22	18	81.8182
		68	50	73.5294
		46	28	60.8696
		32	21	65.625
		23	14	60.8696
		38	38	100
		20	13	65
		79	79	100
		20	18	90

### Sheet: 6L
	Quantification data related to Fig 6L' - % of PPC mod(mdg4)(+)
		total PPC	mod(mdg4) (+) PPC	% mod(mdg4) (+)	PPC abnormally expressing mod(mdg4)	% PPC abnormally expressing mod(mdg4)
	control	49	49	100	0	0
		75	75	100	0	0
		49	49	100	0	0
		75	75	100	0	0
		81	81	100	0	0
	NOT RNAi	28	28	100	28	100
		26	26	100	23	88.4615
		47	35	74.4681	27	57.4468
		37	37	100	36	97.2973
		50	47	94	40	80
		30	28	93.3333	24	80
		69	65	94.2029	69	100
		33	26	78.7879	33	100
		48	29	60.4167	48	100
