## Supplementary material for "A Non-stop identity complex (NIC) supervises enterocyte identity and protects from pre-mature aging": Figure 7- source data.

### Sheet: 7P
	Quantification data related to Fig 7'P- % PPC NOT(+)/ EC)
		total PPC	NOT(+) PPC's	%PPC NOT(+)
	Young Myo>LacZ	118	117	99.1525
		112	112	100
		88	88	100
		71	71	100
		44	44	100
		106	105	99.0566
		71	71	100
		52	50	96.1538
		41	41	100
		57	50	87.7193
		87	82	94.2529
		60	60	100
	Old(5w)Myo>LacZ	39	16	41.0256
		56	39	69.6429
		47	13	27.6596
		69	53	76.8116
		49	16	32.6531
		60	38	63.3333
		41	36	87.8049
		44	34	77.2727
		74	62	83.7838
		48	43	89.5833
		38	35	92.1053
		30	20	66.6667
	Old(5w)Myo>NotOE	42	42	100
		34	31	91.1765
		61	58	95.082
		87	87	100
		47	43	91.4894
		57	56	98.2456
		61	47	77.0492
		42	39	92.8571

### Sheet: 7Q
	Quantification data related to Fig 7'Q - % PPC e(y)2 (+)/ EC)
		total PPC	e(y)2(+) PPC's	%PPC e(y)2 (+)
	Young Myo>LacZ	89	89	100
		57	55	96.4912
		40	40	100
		75	75	100
		75	75	100
		43	43	100
		90	90	100
		98	98	100
		99	99	100
		61	61	100
	Old(5w)Myo>LacZ	56	35	62.5
		30	5	16.6667
		93	28	30.1075
		59	36	61.0169
		70	13	18.5714
		66	45	68.1818
		55	44	80
		68	53	77.9412
		90	24	26.6667
		65	13	20
	Old(5w)Myo>NotOE	47	47	100
		55	55	100
		24	24	100
		36	34	94.4444
		48	47	97.9167
		58	58	100
		64	49	76.5625
		61	55	90.1639
		76	69	90.7895
		54	46	85.1852

### Sheet: 7R
	Quantification data related to Fig 7'R -% PPC mod(mdg4)(+)/ EC)
		total PPC	mod(mdg4) (+) PPC's	%PPC mod(mdg4) (+)
	Young Myo>LacZ	55	55	100
		46	46	100
		47	47	100
		55	55	100
		90	90	100
		98	98	100
		99	99	100
		61	61	100
	Old(5w)Myo>LacZ	34	26	76.4706
		28	22	78.5714
		39	12	30.7692
		72	64	88.8889
		75	64	85.3333
		66	59	89.3939
		55	33	60
		68	14	20.5882
		90	71	78.8889
		65	45	69.2308
	Old(5w)Myo>NotOE	35	35	100
		37	28	75.6757
		22	20	90.9091
		29	23	79.3103
		42	42	100
		35	35	100
		58	58	100
		58	20	34.4828
		64	62	96.875
		61	54	88.5246
		76	66	86.8421
		54	13	24.0741

### Sheet: 7S
	Quantification data related to Fig 7'S - % PPC Cp190(+)/ EC)
		total PPC	Cp190(+) PPC's	%PPC Cp190(+)
	Young Myo>LacZ	90	90	100
		41	39	95.122
		112	112	100
		78	78	100
		58	58	100
		96	93	96.875
		88	88	100
		110	110	100
		47	47	100
		73	62	84.9315
		74	57	77.027
	Old(5w)Myo>LacZ	69	61	88.4058
		43	32	74.4186
		61	38	62.2951
		44	37	84.0909
		72	65	90.2778
		71	45	63.3803
		65	38	58.4615
		46	39	84.7826
		78	73	93.5897
		73	70	95.8904
	Old(5w)Myo>NotOE	20	20	100
		21	21	100
		46	45	97.8261
		32	32	100
		50	50	100
		53	53	100
		52	50	96.1538
		63	47	74.6032
		63	57	90.4762
		55	45	81.8182

### Sheet: 7T
	Quantification data related to Fig 7'T - % PPC Nup98-96(+)/ EC)
		total PPC	Nup98-96(+) PPC's	%PPC Nup98-96(+)
	Young Myo>LacZ	128	128	100
		65	65	100
		105	105	100
		77	77	100
		37	34	91.8919
		63	63	100
		47	45	95.7447
		95	90	94.7368
		94	94	100
	Old(5w)Myo>LacZ	39	30	76.9231
		22	20	90.9091
		25	23	92
		21	6	28.5714
		57	42	73.6842
		56	56	100
		52	10	19.2308
		51	46	90.1961
		27	12	44.4444
		29	5	17.2414
		30	13	43.3333
		77	24	31.1688
		36	10	27.7778
		47	16	34.0426
		64	5	7.8125
	Old(5w)Myo>NotOE	26	26	100
		84	78	92.8571
		80	46	57.5
		32	32	100
		105	103	98.0952
		52	51	98.0769
		24	17	70.8333
		35	21	60
		21	21	100
		28	8	28.5714
