## Supplementary material for "A Non-stop identity complex (NIC) supervises enterocyte identity and protects from pre-mature aging": Figure 9- source data

### Sheet: 9D
	Quantification data related to Fig 9' D - % PPC GFP(+)/ EC)
		total PPC	GFP(+) PPC's	%PPC GFP(+)
	Young Myo>LacZ	90	90	100
		66	66	100
		48	48	100
		96	96	100
		42	39	92.8571
		68	68	100
		57	55	96.4912
		62	61	98.3871
		64	64	100
		82	79	96.3415
		72	72	100
		143	143	100
		41	41	100
	Old(5w)Myo>LacZ	95	28	29.4737
		22	19	86.3636
		73	6	8.21918
		43	11	25.5814
		38	31	81.5789
		54	46	85.1852
		82	32	39.0244
		42	30	71.4286
		65	65	100
		81	79	97.5309
		64	22	34.375
		47	47	100
		41	25	60.9756
	Old(5w)Myo>NotOE	39	39	100
		68	68	100
		50	50	100
		58	45	77.5862
		29	18	62.069
		38	38	100
		22	20	90.9091
		24	17	70.8333
		30	24	80
		43	17	39.5349
		59	58	98.3051
		63	58	92.0635
		48	48	100
		108	108	100
		94	94	100

### Sheet: 9H
	Quantification data related to Fig 9'H - % PPC delta(+)/ EC)
		total PPC	delta(+) PPC's	%PPC delta(+)
	Young Myo>LacZ	82	0	0
		95	0	0
		39	0	0
		84	0	0
		106	0	0
	Old(5w)Myo>LacZ	93	2	2.15054
		88	11	12.5
		76	3	3.94737
		76	4	5.26316
		56	0	0
		43	1	2.32558
		64	4	6.25
		82	2	2.43902
		32	1	3.125
		62	1	1.6129
		43	0	0
		117	1	0.854701
		96	1	1.04167
	Old(5w)Myo>NotOE	69	0	0
		51	0	0
		45	0	0
		39	0	0
		21	0	0
		18	0	0
		26	0	0
		47	0	0
		29	0	0
		54	0	0
		73	0	0
		50	0	0
		53	0	0
		52	0	0
